# Non-apoptotic death of the *C. elegans* linker cell is primed by MYRF-1 activation of *pqn-41*/polyQ

**DOI:** 10.64898/2025.12.08.693091

**Authors:** Olya Yarychkivska, Simin Liu, Lauren Bayer Horowitz, Shiloh Newland, Peipei Wu, Saiya Mittal, Shogo Tamura, Tetiana Novosolova, David Faulkner Ritter, Yun Lu, Sevinç Ercan, Christopher Hammell, Shai Shaham

## Abstract

Linker cell-type death (LCD) is a morphologically conserved non-apoptotic cell-death process with features resembling polyglutamine-dependent neurodegeneration. In *C. elegans* development, LCD eliminates the male-specific linker cell following its long-range migration. Using single-cell mRNA sequencing of migrating and dying linker cells, we identify *myrf-1*, encoding a membrane-bound transcription factor implicated in human developmental disorders, as a key LCD regulator. MYRF-1 translocates to the linker cell nucleus during early migration and, surprisingly, its auxin-inducible degradation then, but not later, blocks LCD. MYRF-1 directly binds known LCD genes, including *pqn-41*, encoding an aggregation-prone polyglutamine protein. Deleting a *bona fide* MYRF-1-binding site within *pqn-41* promotes linker cell survival. Our findings reveal that linker cell death is primed well before cell demise takes place, temporally uncoupling death commitment and execution.
