## Supplementary material for "Non-apoptotic death of the *C. elegans* linker cell is primed by MYRF-1 activation of *pqn-41*/polyQ": Data S3. LCD and migration gene lists.

### Sheet: LCD list
Analysis		Genes upregulated in dying cells
Module + Pseudotime+ Monocle3	1	B0457.6
	2	C13F10.1
	3	D1086.8
	4	EGAP1.1
	5	F07C3.2
	6	F26F12.3
	7	F28C6.5
	8	F31D4.8
	9	F54D5.15
	10	K02B12.9
	11	Y55F3C.9
	12	Y57G11C.22
	13	Y94H6A.10
	14	ZK418.5
	15	ZK973.11
	16	acy-1
	17	ccdc-149
	18	cka-2
	19	ebax-1
	20	flh-2
	21	hsp-70
	22	jmjd-3.1
	23	lec-4
	24	let-7
	25	lin-42
	26	lir-1
	27	lit-1
	28	max-1
	29	myrf-1
	30	pan-1
	31	prdx-2
	32	ral-1
	33	sbt-1
	34	sol-2
	35	srx-125
	36	tag-153
	37	unc-38
	38	unc-80
	39	zmp-1
	40	znf-782
Module + Pseudotime	41	C04G6.4
	42	C07D10.1
	43	C11H1.2
	44	C18G1.1
	45	C32E12.4
	46	C33D9.3
	47	D1054.9
	48	F09E5.8
	49	F13H10.6
	50	F17C11.11
	51	F18A11.5
	52	F20G2.3
	53	F22E5.13
	54	F25E5.5
	55	F26A1.1
	56	F26F12.4
	57	F31D5.6
	58	F37A8.5
	59	F42A10.5
	60	F46H6.5
	61	F53A2.9
	62	F53G12.9
	63	F55C12.4
	64	F56C11.5
	65	F57H12.5
	66	F58B6.1
	67	F59C6.12
	68	H14E04.2
	69	H43I07.1
	70	K02C4.8
	71	K02E10.6
	72	K02F2.5
	73	K09F6.10
	74	R10E11.5
	75	R11F4.2
	76	R11G1.1
	77	T13G4.1
	78	T24B8.3
	79	T24D5.2
	80	T24E12.1
	81	T24E12.11
	82	T24G10.2
	83	W02H5.19
	84	W03G11.4
	85	WBGene00010313
	86	WBGene00014814
	87	Y43F8B.2
	88	Y52B11A.3
	89	Y72A10A.1
	90	Y73C8B.2
	91	Y87G2A.13
	92	ZK945.4
	93	acdh-10
	94	acdh-4
	95	aqp-7
	96	bec-1
	97	cdc-25.2
	98	cdc-48.1
	99	cdr-4
	100	chmp-7
	101	cil-1
	102	copb-1
	103	cua-1
	104	del-2
	105	drsh-1
	106	dtmk-1
	107	egal-1
	108	egl-21
	109	exos-1
	110	gpd-3
	111	grdn-1
	112	hal-3
	113	homt-1
	114	hpo-30
	115	hsp-16.1
	116	inx-1
	117	istr-1
	118	jph-1
	119	lec-3
	120	lep-5
	121	lfe-2
	122	mdt-8
	123	mus-81
	124	mut-2
	125	nas-15
	126	nduo-3
	127	nhr-138
	128	nhr-142
	129	pals-34
	130	pmk-3
	131	pmt-2
	132	ptp-3
	133	scpl-1
	134	sld-5
	135	syx-17
	136	taco-1
	137	twk-7
	138	txt-7
	139	ubxn-4
	140	unc-104
	141	unc-50
	142	vps-60
	143	wac-1.2
	144	xrep-4
Module	145	C01F6.16
	146	D1086.21
	147	F13B12.1
	148	F21G4.6
	149	F26F4.6
	150	F44B9.2
	151	F58E2.3
	152	M04B2.11
	153	R12B2.8
	154	T12G3.2
	155	T23G11.1
	156	WBGene00022853
	157	WBGene00023209
	158	WBGene00206491
	159	Y37E11B.2
	160	Y57G11C.1147
	161	Y60A3A.24
	162	Y71F9AR.4
	163	act-3
	164	chil-24
	165	coq-4
	166	dhs-25
	167	fbxc-19
	168	hlh-15
	169	lbp-5
	170	lbp-9
	171	mdl-1
	172	mks-6
	173	mtg-1
	174	nhr-34
	175	skpo-1
	176	tric-1B.1
	177	txdc-12.1
	178	txt-5
	179	tyr-5
Pseudotime	180	R53.4
	181	gspd-1
	182	linc-20
	183	map-1
	184	mek-5
Monocle3	185	B0212.3
	186	C14B1.3
	187	C29H12.6
	188	C32F10.8
	189	C33D9.13
	190	C49C3.8
	191	F01G10.9
	192	F14B6.2
	193	F25F8.1
	194	F28E10.1
	195	F34H10.4
	196	F46F11.1
	197	F46H5.3
	198	F49C12.12
	199	F53H1.4
	200	F59B2.8
	201	F59G1.4
	202	K01A2.10
	203	K02B7.3
	204	K02E2.6
	205	K05C4.2
	206	M02B1.3
	207	R05D3.9
	208	R10E12.2
	209	R74.8
	210	T02E1.8
	211	T10B5.4
	212	T14B4.9
	213	T28D9.1
	214	W03F8.4
	215	W09G3.6
	216	Y47D3B.4
	217	Y53F4B.45
	218	Y66D12A.7
	219	Y73C8B.3
	220	ZK287.4
	221	abhd-5.2
	222	act-4
	223	aip-1
	224	apa-2
	225	cah-1
	226	calf-1
	227	casc-3
	228	ccdc-12
	229	cyn-16
	230	dhs-17
	231	din-1
	232	dnj-29
	233	elo-2
	234	enol-1
	235	fkh-8
	236	flp-6
	237	gid-1
	238	got-2.2
	239	gst-1
	240	gst-7
	241	hex-3
	242	hot-6
	243	ins-18
	244	ints-11
	245	kin-1
	246	lrp-2
	247	mab-21
	248	mig-10
	249	mrp-8
	250	mrpl-9
	251	mtm-1
	252	nhr-17
	253	nhr-67
	254	nlp-73
	255	par-5
	256	pas-2
	257	pas-5
	258	pbs-1
	259	pbs-4
	260	pbs-5
	261	pbs-6
	262	pbs-7
	263	pfn-2
	264	pgk-1
	265	ppk-2
	266	pptr-1
	267	rab-5
	268	ric-3
	269	ric-4
	270	rimb-1
	271	rpn-5
	272	rpt-1
	273	rpt-6
	274	rtfo-1
	275	sms-1
	276	somi-1
	277	sor-1
	278	srt-69
	279	swsn-6
	280	tag-322
	281	tap-1
	282	tbc-18
	283	tent-5
	284	tmc-2
	285	tmd-2
	286	ttll-12
	287	txdc-9
	288	tyr-1
	289	ubc-25
	290	ubc-7
	291	ubh-1
	292	unc-29
	293	unc-44
	294	unc-58
	295	vab-9
	296	wrt-5
	297	zyg-9

### Sheet: Migrating list
Analysis		Genes upregulated in migrating linker cells
Module + Pseudotime+ Monocle3	1	E01G4.5
	2	F14H12.8
	3	F49E2.5
	4	R06C1.4
	5	T07C4.3
	6	Y37E3.8
	7	Y62F5A.9
	8	cdl-1
	9	crt-1
	10	cyn-5
	11	eef-1G
	12	eef-2
	13	emb-9
	14	epi-1
	15	flp-10
	16	him-4
	17	hsp-3
	18	lam-1
	19	lam-2
	20	let-2
	21	ndk-1
	22	pdi-3
	23	pdi-6
	24	rbm-3.2
	25	rla-2
	26	rpl-11.2
	27	rpl-12
	28	rpl-13
	29	rpl-14
	30	rpl-16
	31	rpl-17
	32	rpl-18
	33	rpl-19
	34	rpl-20
	35	rpl-28
	36	rpl-29
	37	rpl-3
	38	rpl-31
	39	rpl-35
	40	rpl-36.A
	41	rpl-5
	42	rpl-6
	43	rps-0
	44	rps-1
	45	rps-11
	46	rps-12
	47	rps-13
	48	rps-14
	49	rps-18
	50	rps-20
	51	rps-24
	52	rps-5
	53	rps-7
	54	rps-9
	55	strl-1
	56	tbca-1
	57	tpra-1
	58	wrk-1
	59	ztf-11
Module + Pseudotime	60	2L52.1
	61	B0205.12
	62	B0563.1
	63	C05B5.17
	64	C34B2.9
	65	C54C6.6
	66	F25B5.6
	67	F42F12.11
	68	F48E3.6
	69	K05F1.10
	70	K08D12.3
	71	R160.3
	72	WBGene00001963
	73	ZC308.4
	74	ant-1.1
	75	eef-1B.1
	76	fem-2
	77	ftn-2
	78	gem-4
	79	grh-1
	80	lbp-3
	81	metl-18
	82	nphp-4
	83	nxt-1
	84	rack-1
	85	rad-54.B
	86	rpl-15
	87	rpl-24.1
	88	rpl-34
	89	rps-15
	90	rps-17
	91	rps-23
	92	sel-9
	93	ttr-6
Module	94	B0432.7
	95	R02F2.7
	96	R53.4
	97	ZK688.12
	98	ccep-290
	99	coh-4
	100	gas-1
	101	gspd-1
	102	linc-20
	103	lsl-1
	104	map-1
	105	mek-5
	106	pqn-41
	107	sygl-1
Pseudotime	108	C01F6.16
	109	F13B12.1
	110	F21G4.6
	111	F26F4.6
	112	F44B9.2
	113	R12B2.8
	114	T12G3.2
	115	WBGene00023209
	116	Y37E11B.2
	117	coq-4
	118	dhs-25
	119	fbxc-19
	120	lbp-9
	121	mtg-1
	122	txdc-12.1
	123	txt-5
Monocle3	124	C03H5.3
	125	C05B57
	126	C24G6.8
	127	C40C9.4
	128	C47G2.3
	129	C53B4.2
	130	D10250
	131	F11D5
	132	F31D5
	133	F35G12.7
	134	F35G122
	135	F38G1.3
	136	F42F121
	137	F53B1.3
	138	F56B31
	139	K04G7
	140	K05F10
	141	R12E23
	142	R166.3
	143	T24B1
	144	W01D2
	145	W05H9.3
	146	WBGene00219307
	147	Y102A11A.7
	148	Y54E10BR.3
	149	Y7A9D
	150	Y87G2A8
	151	ZK930.6
	152	ant-1
	153	arrd-18
	154	cogc-6
	155	cyb-1
	156	cyn-8
	157	dyf-1
	158	eef-1A
	159	eef-1B
	160	eif-3.J
	161	gon-1
	162	hel-1
	163	hpk-1
	164	klp-19
	165	let-765
	166	lido-8
	167	ltah-1
	168	luc-7L
	169	mbf-1
	170	mksr-1
	171	mom-5
	172	mrpl-1
	173	nasp-1
	174	nid-1
	175	noca-1
	176	nuo-6
	177	ostb-1
	178	oxi-1
	179	pab-1
	180	rla-1
	181	rnst-2
	182	rpl-21
	183	rpl-23
	184	rpl-24
	185	rpl-25.2
	186	rpl-30
	187	rpl-32
	188	rpl-33
	189	rpl-36
	190	rpl-38
	191	rpl-43
	192	rpl-7
	193	rpl-9
	194	rps-10
	195	rps-2
	196	rps-22
	197	rps-26
	198	rps-3
	199	rps-8
	200	rrf-3
	201	shc-2
	202	soem-1
	203	sqv-5
	204	ssb-1
	205	sucl-2
	206	tat-5
	207	tmem-258
	208	trap-2
	209	trap-3
	210	unc-83
	211	wdr-12
	212	zif-1
	213	ztf-7
