## Supplementary material for "Non-apoptotic death of the *C. elegans* linker cell is primed by MYRF-1 activation of *pqn-41*/polyQ": Data S4. Rare genes

### Sheet: cluster15_sig_rare_genes_sorted
gene	n_cells	pct_cells	mean_pseudotime	global_mean_pseudotime	direction	p_value	mean_expr	p_adj	stage
F42F12.11	15	9.67742	0.0809102	0.622455	early	0	1.24222	0	early	79 genes up early
F36A2.9	8	5.16129	0.204406	0.622455	early	0	1.15351	0	early	173 genes up late
F31D5.1	17	10.9677	0.242106	0.622455	early	0	1.59742	0	early
F55A3.2	8	5.16129	0.255447	0.622455	early	0.012	1.2579	0.28247	early
F48E3.6	9	5.80645	0.25593	0.622455	early	0.002	1.16201	0.0984364	early
klp-19	13	8.3871	0.256523	0.622455	early	0.002	1.13629	0.0984364	early
R160.3	9	5.80645	0.262211	0.622455	early	0.005	1.29511	0.161131	early
C40C9.4	11	7.09677	0.262723	0.622455	early	0.002	1.19993	0.0984364	early
mrpl-1	10	6.45161	0.265326	0.622455	early	0.003	1.1411	0.128905	early
F14H12.8	11	7.09677	0.269963	0.622455	early	0.005	1.35585	0.161131	early
F55D12.5	10	6.45161	0.284613	0.622455	early	0.007	1.18893	0.201585	early
cest-19	10	6.45161	0.294369	0.622455	early	0.006	1.04557	0.182494	early
nfs-1	10	6.45161	0.29636	0.622455	early	0.012	1.03197	0.28247	early
R53.5	9	5.80645	0.315972	0.622455	early	0.021	1.11512	0.359791	early
T07C4.3	23	14.8387	0.317836	0.622455	early	0	1.30698	0	early
che-3	8	5.16129	0.319986	0.622455	early	0.024	1.32065	0.382165	early
cyb-1	9	5.80645	0.3334	0.622455	early	0.018	1.20267	0.336041	early
F53B1.3	13	8.3871	0.334828	0.622455	early	0.004	1.18817	0.156928	early
C03H5.3	14	9.03226	0.340586	0.622455	early	0.005	1.08688	0.161131	early
F56B3.11	15	9.67742	0.341025	0.622455	early	0.003	1.19253	0.128905	early
F53E10.5	10	6.45161	0.346144	0.622455	early	0.022	1.2127	0.369901	early
mrps-28	8	5.16129	0.349426	0.622455	early	0.041	1.08965	0.493276	early
Y38F2AR.3	11	7.09677	0.351133	0.622455	early	0.024	1.0056	0.382165	early
wdr-12	11	7.09677	0.355058	0.622455	early	0.025	1.09966	0.391185	early
gro-1	9	5.80645	0.366295	0.622455	early	0.045	1.21211	0.509686	early
C47G2.3	9	5.80645	0.369384	0.622455	early	0.042	1.12768	0.494322	early
K04G7.1	11	7.09677	0.371856	0.622455	early	0.033	1.29746	0.451167	early
aatf-1	10	6.45161	0.372248	0.622455	early	0.039	0.948552	0.486512	early
rnst-2	17	10.9677	0.374057	0.622455	early	0.006	1.30091	0.182494	early
T01E8.1	13	8.3871	0.374717	0.622455	early	0.015	1.3417	0.312346	early
ascc-1	12	7.74194	0.37521	0.622455	early	0.02	1.17479	0.356184	early
txdc-17	11	7.09677	0.382171	0.622455	early	0.043	1.08611	0.501728	early
henn-1	11	7.09677	0.383913	0.622455	early	0.048	1.06063	0.519744	early
R151.8	12	7.74194	0.384081	0.622455	early	0.042	1.11148	0.494322	early
Y34D9A.3	12	7.74194	0.387703	0.622455	early	0.041	1.14254	0.493276	early
C53B4.2	17	10.9677	0.392429	0.622455	early	0.016	1.2528	0.32083	early
ZK930.6	19	12.2581	0.392873	0.622455	early	0.009	1.14451	0.24363	early
F35B3.7	23	14.8387	0.394397	0.622455	early	0.007	1.24273	0.201585	early
T13C2.3	18	11.6129	0.396583	0.622455	early	0.017	1.22376	0.331072	early
Y54E10BR.3	21	13.5484	0.399616	0.622455	early	0.004	1.08846	0.156928	early
R186.3	19	12.2581	0.399876	0.622455	early	0.011	1.1753	0.27829	early
C49A9.10	12	7.74194	0.400296	0.622455	early	0.042	1.06356	0.494322	early
F44G4.1	20	12.9032	0.402714	0.622455	early	0.009	1.11986	0.24363	early
Y50D4C.5	15	9.67742	0.408058	0.622455	early	0.03	1.18323	0.434278	early
thk-1	14	9.03226	0.408803	0.622455	early	0.036	0.998435	0.473068	early
T11G6.4	22	14.1935	0.413723	0.622455	early	0.004	1.1538	0.156928	early
F21D5.6	19	12.2581	0.420911	0.622455	early	0.022	1.06324	0.369901	early
F43B10.1	21	13.5484	0.422603	0.622455	early	0.018	1.11986	0.336041	early
rsp-5	27	17.4194	0.425504	0.622455	early	0.01	1.25339	0.262816	early
R07G3.8	16	10.3226	0.426504	0.622455	early	0.041	1.24738	0.493276	early
F45D3.2	28	18.0645	0.42775	0.622455	early	0.005	1.32414	0.161131	early
C56C10.7	17	10.9677	0.429479	0.622455	early	0.037	1.04335	0.474687	early
ulp-2	22	14.1935	0.431749	0.622455	early	0.012	1.10404	0.28247	early
emb-27	23	14.8387	0.435256	0.622455	early	0.015	1.13438	0.312346	early
mpc-2	28	18.0645	0.435705	0.622455	early	0.007	1.1391	0.201585	early
luc-7L	20	12.9032	0.436541	0.622455	early	0.027	1.23957	0.410612	early
adr-2	23	14.8387	0.44261	0.622455	early	0.024	1.15618	0.382165	early
ate-1	23	14.8387	0.443225	0.622455	early	0.021	1.251	0.359791	early
Y102A11A.7	25	16.129	0.444416	0.622455	early	0.02	1.22167	0.356184	early
F52B11.2	28	18.0645	0.444642	0.622455	early	0.016	1.25225	0.32083	early		these genes are expressed in 5-20% of the cells in the cluster 15 (LC)
M70.5	23	14.8387	0.446628	0.622455	early	0.031	1.07083	0.441668	early
T01C3.11	29	18.7097	0.448136	0.622455	early	0.011	1.31875	0.27829	early
F52C12.6	26	16.7742	0.449757	0.622455	early	0.02	1.25754	0.356184	early
R148.3	20	12.9032	0.451885	0.622455	early	0.04	1.12815	0.493276	early
Y43F4B.5	26	16.7742	0.453931	0.622455	early	0.017	1.18328	0.331072	early
F30A10.9	30	19.3548	0.454487	0.622455	early	0.018	1.16744	0.336041	early
shc-2	30	19.3548	0.455675	0.622455	early	0.012	1.32251	0.28247	early
Y55D9A.2	22	14.1935	0.456501	0.622455	early	0.031	1.11229	0.441668	early
C07A9.9	20	12.9032	0.458404	0.622455	early	0.043	1.18473	0.501728	early
ctb-1	29	18.7097	0.458598	0.622455	early	0.012	1.2253	0.28247	early
oxi-1	22	14.1935	0.46011	0.622455	early	0.044	1.15126	0.504695	early
F25G6.8	22	14.1935	0.460231	0.622455	early	0.041	1.15929	0.493276	early
daf-25	23	14.8387	0.460859	0.622455	early	0.041	1.15937	0.493276	early
cdkr-3	28	18.0645	0.466023	0.622455	early	0.037	1.15714	0.474687	early
F35G12.12	31	20	0.466035	0.622455	early	0.014	1.33092	0.303184	early
gfl-1	24	15.4839	0.474727	0.622455	early	0.048	1.1341	0.519744	early
Y38E10A.22	30	19.3548	0.478371	0.622455	early	0.032	1.17661	0.446515	early
cogc-3	30	19.3548	0.485092	0.622455	early	0.037	1.28417	0.474687	early
sec-5	30	19.3548	0.490994	0.622455	early	0.044	1.17689	0.504695	early
vps-4	31	20	0.759471	0.622455	late	0.033	1.22666	0.451167	late
mtm-1	30	19.3548	0.761791	0.622455	late	0.027	1.33441	0.410612	late
K02B12.6	27	17.4194	0.763534	0.622455	late	0.048	1.30547	0.519744	late
bec-1	30	19.3548	0.764481	0.622455	late	0.034	1.26156	0.455634	late
inx-8	26	16.7742	0.766594	0.622455	late	0.047	1.37278	0.519302	late
C26B9.6	30	19.3548	0.767058	0.622455	late	0.022	1.27921	0.369901	late
F34H10.3	26	16.7742	0.770318	0.622455	late	0.037	1.21389	0.474687	late
daf-19	24	15.4839	0.775411	0.622455	late	0.048	1.36932	0.519744	late
R11G1.7	29	18.7097	0.775503	0.622455	late	0.025	1.26513	0.391185	late
Y39B6A.33	28	18.0645	0.777003	0.622455	late	0.037	1.15155	0.474687	late
fbxa-67	29	18.7097	0.777181	0.622455	late	0.027	1.20221	0.410612	late
plpp-1.3	22	14.1935	0.785193	0.622455	late	0.042	1.21885	0.494322	late
nprt-1	22	14.1935	0.785872	0.622455	late	0.039	1.12239	0.486512	late
abu-14	21	13.5484	0.788925	0.622455	late	0.036	1.41622	0.473068	late
dagl-2	29	18.7097	0.789697	0.622455	late	0.014	1.18665	0.303184	late
ddb-1	26	16.7742	0.790353	0.622455	late	0.021	1.11307	0.359791	late
kin-4	22	14.1935	0.791142	0.622455	late	0.038	1.20067	0.480682	late
mrpl-10	25	16.129	0.793138	0.622455	late	0.027	1.12843	0.410612	late
him-8	24	15.4839	0.793244	0.622455	late	0.028	1.12384	0.418762	late
gfi-2	24	15.4839	0.794067	0.622455	late	0.031	1.26188	0.441668	late
T24D1.2	22	14.1935	0.800112	0.622455	late	0.034	1.1592	0.455634	late
F57B10.8	17	10.9677	0.800179	0.622455	late	0.044	1.16685	0.504695	late
B0238.12	30	19.3548	0.800798	0.622455	late	0.003	1.36612	0.128905	late
elc-1	19	12.2581	0.802206	0.622455	late	0.035	1.07668	0.466724	late
T20F5.6	28	18.0645	0.802929	0.622455	late	0.01	1.17526	0.262816	late
lin-59	23	14.8387	0.802934	0.622455	late	0.024	1.39087	0.382165	late
C18A11.1	24	15.4839	0.804123	0.622455	late	0.018	1.19521	0.336041	late
T01G1.2	24	15.4839	0.804221	0.622455	late	0.014	1.30813	0.303184	late
pph-6	25	16.129	0.810035	0.622455	late	0.013	1.20242	0.298229	late
Y37D8A.3	19	12.2581	0.811516	0.622455	late	0.018	1.35342	0.336041	late
pfkb-1.2	20	12.9032	0.812128	0.622455	late	0.032	1.169	0.446515	late
jph-1	18	11.6129	0.812658	0.622455	late	0.028	1.111	0.418762	late
fdps-1	23	14.8387	0.813121	0.622455	late	0.014	1.18231	0.303184	late
Y34D9A.8	24	15.4839	0.813823	0.622455	late	0.009	1.21261	0.24363	late
gpx-2	16	10.3226	0.81736	0.622455	late	0.046	1.17205	0.514554	late
tmem-120	17	10.9677	0.818566	0.622455	late	0.029	1.16408	0.428978	late
slc-17.4	18	11.6129	0.819088	0.622455	late	0.024	1.24001	0.382165	late
WBGene00007899	15	9.67742	0.821611	0.622455	late	0.047	1.21545	0.519302	late
C07D8.6	29	18.7097	0.827044	0.622455	late	0.003	1.36845	0.128905	late
rskd-1	16	10.3226	0.827556	0.622455	late	0.032	1.11295	0.446515	late
scpl-1	24	15.4839	0.828753	0.622455	late	0.006	1.13875	0.182494	late
aakg-5	15	9.67742	0.829579	0.622455	late	0.038	1.32048	0.480682	late
fkh-8	26	16.7742	0.830972	0.622455	late	0.004	1.2761	0.156928	late
C05D12.7	19	12.2581	0.831653	0.622455	late	0.017	1.13491	0.331072	late
C31E10.5	21	13.5484	0.831813	0.622455	late	0.006	1.12558	0.182494	late
B0212.3	26	16.7742	0.831924	0.622455	late	0.004	1.18505	0.156928	late
R01H10.7	19	12.2581	0.832465	0.622455	late	0.021	1.17132	0.359791	late
Y50D7A.8	23	14.8387	0.832986	0.622455	late	0.012	1.29667	0.28247	late
nhr-20	18	11.6129	0.833928	0.622455	late	0.011	1.19266	0.27829	late
rgs-7	17	10.9677	0.83415	0.622455	late	0.023	1.36274	0.37964	late
unc-68	15	9.67742	0.83641	0.622455	late	0.021	1.22127	0.359791	late
ubh-1	26	16.7742	0.836817	0.622455	late	0.002	1.23011	0.0984364	late
ZK643.9	14	9.03226	0.837231	0.622455	late	0.047	1.30301	0.519302	late
ceh-83	18	11.6129	0.837517	0.622455	late	0.01	1.19944	0.262816	late
F39H2.3	13	8.3871	0.83828	0.622455	late	0.046	1.03771	0.514554	late
sms-1	25	16.129	0.844455	0.622455	late	0.001	1.20804	0.0588478	late
sek-3	18	11.6129	0.845213	0.622455	late	0.017	1.29238	0.331072	late
Y73B6BL.288	14	9.03226	0.845413	0.622455	late	0.038	1.15848	0.480682	late
gldr-2	22	14.1935	0.845787	0.622455	late	0.007	1.17782	0.201585	late
Y41D4B.1	19	12.2581	0.84645	0.622455	late	0.016	1.09718	0.32083	late
nrde-1	16	10.3226	0.846611	0.622455	late	0.015	1.10515	0.312346	late
nhr-48	24	15.4839	0.847468	0.622455	late	0.003	1.2906	0.128905	late
B0336.13	12	7.74194	0.849375	0.622455	late	0.044	1.15188	0.504695	late
C54G4.7	19	12.2581	0.851247	0.622455	late	0.004	1.30864	0.156928	late
dnj-24	14	9.03226	0.851432	0.622455	late	0.027	1.16481	0.410612	late
Y17D7C.9	13	8.3871	0.85181	0.622455	late	0.034	1.28005	0.455634	late
ubl-5	29	18.7097	0.852516	0.622455	late	0.001	1.18209	0.0588478	late
camt-1	15	9.67742	0.854935	0.622455	late	0.029	1.14011	0.428978	late
tmc-2	30	19.3548	0.857444	0.622455	late	0	1.41517	0	late
rpa-4	16	10.3226	0.857742	0.622455	late	0.014	1.26491	0.303184	late
Y55F3C.9	18	11.6129	0.859554	0.622455	late	0.007	1.36223	0.201585	late
K09F6.10	14	9.03226	0.860214	0.622455	late	0.034	1.39431	0.455634	late
WBGene00010313	19	12.2581	0.860291	0.622455	late	0.005	1.37196	0.161131	late
fcp-1	12	7.74194	0.86215	0.622455	late	0.033	1.25886	0.451167	late
C44B11.6	16	10.3226	0.863815	0.622455	late	0.015	1.17832	0.312346	late
daf-1	16	10.3226	0.865378	0.622455	late	0.012	1.11641	0.28247	late
ech-5	14	9.03226	0.866551	0.622455	late	0.02	1.10129	0.356184	late
WBGene00013638	10	6.45161	0.866851	0.622455	late	0.033	1.2603	0.451167	late
M57.1	16	10.3226	0.867683	0.622455	late	0.015	1.09281	0.312346	late
mma-1	11	7.09677	0.867966	0.622455	late	0.042	1.05255	0.494322	late
ech-3	22	14.1935	0.869062	0.622455	late	0.001	1.16093	0.0588478	late
F14B6.2	18	11.6129	0.869279	0.622455	late	0.006	1.28021	0.182494	late
gss-1	11	7.09677	0.869609	0.622455	late	0.048	1.18938	0.519744	late
K02E2.6	20	12.9032	0.871717	0.622455	late	0.002	1.22188	0.0984364	late
WBGene00045188	12	7.74194	0.87331	0.622455	late	0.024	1.1615	0.382165	late
unc-82	9	5.80645	0.874984	0.622455	late	0.045	1.37973	0.509686	late
Y62E10A.23	11	7.09677	0.877505	0.622455	late	0.025	1.13231	0.391185	late
gkow-1	23	14.8387	0.87914	0.622455	late	0.001	1.16486	0.0588478	late
twk-31	16	10.3226	0.8799	0.622455	late	0.009	1.25338	0.24363	late
fbxa-37	14	9.03226	0.880294	0.622455	late	0.013	1.16277	0.298229	late
Y73C8B.3	20	12.9032	0.881788	0.622455	late	0	1.13622	0	late
ral-1	28	18.0645	0.883305	0.622455	late	0	1.14277	0	late
F26F12.8	16	10.3226	0.883959	0.622455	late	0.011	1.26914	0.27829	late
mek-1	11	7.09677	0.886196	0.622455	late	0.021	1.21916	0.359791	late
nep-11	9	5.80645	0.888547	0.622455	late	0.045	1.24351	0.509686	late
skr-16	18	11.6129	0.88993	0.622455	late	0.003	1.21239	0.128905	late
gras-1	8	5.16129	0.890268	0.622455	late	0.049	1.23379	0.522943	late
trak-1	16	10.3226	0.890369	0.622455	late	0.005	1.22732	0.161131	late
unc-31	9	5.80645	0.892849	0.622455	late	0.04	1.24787	0.493276	late
lact-9	8	5.16129	0.893014	0.622455	late	0.046	1.1636	0.514554	late
tre-2	10	6.45161	0.893608	0.622455	late	0.03	1.13639	0.434278	late
Y94H6A.10	28	18.0645	0.89382	0.622455	late	0	1.67563	0	late
abce-1	9	5.80645	0.895546	0.622455	late	0.039	1.13689	0.486512	late
Y71H2B.11	10	6.45161	0.895825	0.622455	late	0.041	1.1669	0.493276	late
rpia-1	11	7.09677	0.896644	0.622455	late	0.019	1.20207	0.349884	late
twk-9	13	8.3871	0.901309	0.622455	late	0.016	1.24966	0.32083	late
K02D10.3	8	5.16129	0.901868	0.622455	late	0.049	1.15043	0.522943	late
ppw-1	16	10.3226	0.903192	0.622455	late	0.003	1.11203	0.128905	late
lron-3	20	12.9032	0.904008	0.622455	late	0.001	1.23168	0.0588478	late
ilcr-1	14	9.03226	0.904162	0.622455	late	0.005	1.22163	0.161131	late
F10C2.5	10	6.45161	0.90551	0.622455	late	0.032	1.22275	0.446515	late
ceh-48	20	12.9032	0.905879	0.622455	late	0	1.61413	0	late
T04C9.1	18	11.6129	0.905934	0.622455	late	0	1.11179	0	late
ipla-7	11	7.09677	0.90628	0.622455	late	0.014	1.23078	0.303184	late
lec-2	10	6.45161	0.910995	0.622455	late	0.02	1.27906	0.356184	late
mdt-20	9	5.80645	0.911518	0.622455	late	0.036	1.15963	0.473068	late
C34B2.11	21	13.5484	0.913466	0.622455	late	0	1.22374	0	late
fbxc-36	8	5.16129	0.915204	0.622455	late	0.03	1.07054	0.434278	late
fbxa-153	13	8.3871	0.916151	0.622455	late	0.005	1.22294	0.161131	late
jac-1	22	14.1935	0.916168	0.622455	late	0	1.46775	0	late
K07F5.12	9	5.80645	0.916411	0.622455	late	0.023	1.24826	0.37964	late
mab-21	19	12.2581	0.91929	0.622455	late	0.005	1.36126	0.161131	late
ric-4	28	18.0645	0.919991	0.622455	late	0	1.25541	0	late
Y26E6A.2	12	7.74194	0.920737	0.622455	late	0.005	1.19701	0.161131	late
hbl-1	8	5.16129	0.922511	0.622455	late	0.028	1.03671	0.418762	late
atg-2	16	10.3226	0.922603	0.622455	late	0	1.14523	0	late
egl-21	28	18.0645	0.924739	0.622455	late	0	1.44384	0	late
mus-81	12	7.74194	0.92632	0.622455	late	0.005	1.16574	0.161131	late
nhr-17	12	7.74194	0.928751	0.622455	late	0.005	1.24269	0.161131	late
egal-1	10	6.45161	0.929852	0.622455	late	0.014	1.33669	0.303184	late
nhr-3	9	5.80645	0.930318	0.622455	late	0.023	1.08717	0.37964	late
unc-49	9	5.80645	0.931791	0.622455	late	0.019	1.19641	0.349884	late
W02D9.10	14	9.03226	0.933386	0.622455	late	0.002	1.32748	0.0984364	late
H35B03.1	8	5.16129	0.933949	0.622455	late	0.03	1.12001	0.434278	late
cdc-25.2	19	12.2581	0.935762	0.622455	late	0	1.47943	0	late
F26H9.5	12	7.74194	0.936559	0.622455	late	0.009	1.1843	0.24363	late
nlp-73	18	11.6129	0.942592	0.622455	late	0	1.22759	0	late
cysl-1	11	7.09677	0.952078	0.622455	late	0.001	1.11515	0.0588478	late
unc-29	22	14.1935	0.953905	0.622455	late	0	1.28195	0	late
B0457.6	28	18.0645	0.954858	0.622455	late	0	1.29052	0	late
F25H9.7	10	6.45161	0.958401	0.622455	late	0.005	1.2206	0.161131	late
atf-4	9	5.80645	0.961907	0.622455	late	0.018	1.23628	0.336041	late
cec-6	8	5.16129	0.963063	0.622455	late	0.016	1.14076	0.32083	late
B0205.13	10	6.45161	0.976215	0.622455	late	0.003	1.59936	0.128905	late
F53A2.1	12	7.74194	0.97645	0.622455	late	0	1.41437	0	late
unc-63	15	9.67742	0.976864	0.622455	late	0.002	1.25807	0.0984364	late
cfi-1	15	9.67742	0.979647	0.622455	late	0	1.26436	0	late
F42C5.6	9	5.80645	0.980577	0.622455	late	0.009	1.24837	0.24363	late
alh-9	8	5.16129	0.980853	0.622455	late	0.013	1.18814	0.298229	late
C18G1.1	14	9.03226	0.985467	0.622455	late	0	1.39323	0	late
C33D9.3	8	5.16129	0.990816	0.622455	late	0.005	1.2083	0.161131	late
T10B5.4	13	8.3871	0.998149	0.622455	late	0	1.18082	0	late
EGAP1.1	25	16.129	1.00812	0.622455	late	0	1.34508	0	late
snt-5	8	5.16129	1.00851	0.622455	late	0.012	1.26143	0.28247	late
flh-2	31	20	1.01611	0.622455	late	0	1.42887	0	late
zyx-1	9	5.80645	1.02423	0.622455	late	0.005	1.19992	0.161131	late
C25F9.11	8	5.16129	1.02814	0.622455	late	0.002	1.21978	0.0984364	late
WBGene00014814	14	9.03226	1.02977	0.622455	late	0	1.23316	0	late
Y62E10A.24	10	6.45161	1.0352	0.622455	late	0	1.13883	0	late
linc-11	8	5.16129	1.04867	0.622455	late	0.002	1.21536	0.0984364	late
nhr-142	9	5.80645	1.061	0.622455	late	0.001	1.1419	0.0588478	late
F17C11.11	13	8.3871	1.06198	0.622455	late	0	1.40958	0	late
grdn-1	10	6.45161	1.06972	0.622455	late	0	1.30091	0	late
C54G7.1	9	5.80645	1.07535	0.622455	late	0.001	1.15299	0.0588478	late
mrp-8	12	7.74194	1.07825	0.622455	late	0	1.17461	0	late
viln-1	13	8.3871	1.08543	0.622455	late	0	1.10714	0	late
nhr-70	8	5.16129	1.08723	0.622455	late	0.001	1.25385	0.0588478	late
dscc-1	9	5.80645	1.09165	0.622455	late	0	1.12864	0	late
ZK945.4	9	5.80645	1.12213	0.622455	late	0	1.20371	0	late
unc-41	9	5.80645	1.2079	0.622455	late	0	1.43068	0	late
Y69A2AR.31	8	5.16129	1.24695	0.622455	late	0	1.42523	0	late
mdl-1	10	6.45161	1.27645	0.622455	late	0	1.53021	0	late
srx-125	13	8.3871	1.28099	0.622455	late	0	1.69605	0	late
